# Functional profiling of long intergenic non-coding RNAs in fission yeast

**DOI:** 10.1101/2021.06.30.450572

**Authors:** María Rodríguez-López, Shajahan Anver, Cristina Cotobal, Stephan Kamrad, Michal Malecki, Clara Correia-Melo, Mimoza Hoti, StJohn Townsend, Samuel Marguerat, Sheng Kai Pong, Mary Y. Wu, Luis F. Montemayor, Michael Howell, Markus Ralser, Jürg Bähler

## Abstract

Eukaryotic genomes express numerous long intergenic non-coding RNAs (lincRNAs) that do not overlap any coding genes. Some lincRNAs function in various aspects of gene regulation, but it is not clear in general to what extent lincRNAs contribute to the information flow from genotype to phenotype. To explore this question, we systematically analyzed cellular roles of lincRNAs in *Schizosaccharomyces pombe.* Using seamless CRISPR/Cas9-based genome editing, we deleted 141 lincRNA genes to broadly phenotype these mutants, together with 238 diverse coding-gene mutants for functional context. We applied high-throughput colony-based assays to determine mutant growth and viability in benign conditions and in response to 145 different nutrient, drug and stress conditions. These analyses uncovered phenotypes for 47.5% of the lincRNAs and 96% of the protein-coding genes. For 110 lincRNA mutants, we also performed high-throughput microscopy and flow-cytometry assays, linking 37% of these lincRNAs with cell-size and/or cell-cycle control. With all assays combined, we detected phenotypes for 84 (59.6%) of all lincRNA deletion mutants tested. For complementary functional inference, we analyzed colony growth of strains ectopically overexpressing 113 lincRNA genes under 47 different conditions. Of these overexpression strains, 102 (90.3%) showed altered growth under certain conditions. Clustering analyses provided further functional clues and relationships for some of the lincRNAs. These rich phenomics datasets associate lincRNA mutants with hundreds of phenotypes, indicating that most of the lincRNAs analyzed exert cellular functions in specific environmental or physiological contexts. This study provides groundwork to further dissect the roles of these lincRNAs in the relevant conditions.
