## Supplemental Dataset 3 for "Functional profiling of long intergenic non-coding RNAs in fission yeast"

### Sheet: overview
Supplemental Dataset 3: Summary tables of lincRNA and coding-gene deletion mutants
Sheets included in this dataset
benign_growth_genes	Summary table of significant genes in differential fitness analyses in benign conditions based on colony size, comparing mutants to wild-type in same condition for lincRNA and protein-coding knock-outs
benign_growth_condition	Summary table with overview of number of significant genes in differential fitness analyses in benign conditions based on colony size, comparing mutants to wild-type in same condition for lincRNA and protein-coding knock-outs
benign_viability_genes	Summary table of significant genes in differential fitness analyses in benign conditions based on colony redness, comparing mutants to wild-type in same condition for lincRNA and protein-coding knock-outs
benign_viability_condition	Summary table with overview of number of significant genes in differential fitness analyses in benign conditions based on colony redness, comparing mutants to wild-type in same condition for lincRNA and protein-coding knock-outs
stress_growth_genes	Summary table of significant genes in differential fitness analysis in stress conditions based on colony size, comparing comparing mutants in stressed vs unstressed conditions
stress_growth_condition	Summary table with overview of number of significant genes in differential fitness analyses in stress conditions based on colony size, comparing comparing mutants in stressed vs unstressed conditions
stress_viability_genes	Summary table of significant genes in differential fitness analyses in stress conditions based on colony redness, comparing mutants in stressed vs unstressed conditions
stress_viability_condition	Summary table with overview of number of significant genes in differential fitness analysis in stress conditions based on colony redness, comparing mutants in stressed vs unstressed conditions

### Sheet: benign_growth_genes
Bening growth hits per gene
gene	type	total	resistant	sensitive
1119	lincRNA	2	0	2
1234	lincRNA	1	0	1
1343	lincRNA	1	0	1
189	lincRNA	1	0	1
236	lincRNA	2	0	2
29	lincRNA	1	1	0
311	lincRNA	1	0	1
3461	lincRNA	1	0	1
4472	lincRNA	1	0	1
5296	lincRNA	1	0	1
603	lincRNA	1	0	1
989	lincRNA	2	0	2
993	lincRNA	1	0	1
SPAC1071.07c	protein	2	0	2
SPAC11E3.12	protein	1	1	0
SPAC1556.02c	protein	1	0	1
SPAC16E8.01	protein	2	0	2
SPAC17A2.02c	protein	2	0	2
SPAC17H9.04c	protein	1	0	1
SPAC1805.07c	protein	2	0	2
SPAC19G12.15c	protein	2	0	2
SPAC1A6.04c	protein	1	0	1
SPAC227.17c	protein	1	0	1
SPAC22E12.14c	protein	1	0	1
SPAC23C11.08	protein	1	0	1
SPAC23D3.04c	protein	1	0	1
SPAC26F1.10c	protein	2	0	2
SPAC29A4.20	protein	1	0	1
SPAC3A11.02	protein	1	0	1
SPAC3A12.13c	protein	1	0	1
SPAC3H1.08c	protein	1	0	1
SPAC3H5.08c	protein	2	0	2
SPAC3H5.10	protein	2	0	2
SPAC3H8.03	protein	1	0	1
SPAC4H3.07c	protein	2	0	2
SPAC6F12.02	protein	1	0	1
SPAC821.05	protein	1	0	1
SPAC821.07c	protein	2	2	0
SPAC8C9.06c	protein	2	0	2
SPBC1105.05	protein	2	0	2
SPBC1105.14	protein	2	2	0
SPBC1198.11c	protein	2	0	2
SPBC11B10.10c	protein	2	0	2
SPBC14C8.15	protein	1	0	1
SPBC16A3.08c	protein	2	0	2
SPBC16D10.08c	protein	2	0	2
SPBC17G9.07	protein	2	0	2
SPBC1861.02	protein	2	2	0
SPBC18H10.02	protein	2	0	2
SPBC1D7.03	protein	2	0	2
SPBC25B2.04c	protein	2	0	2
SPBC30D10.10c	protein	1	0	1
SPBC30D10.13c	protein	1	0	1
SPBC36.07	protein	1	0	1
SPBC3H7.03c	protein	1	0	1
SPBC3H7.10	protein	1	0	1
SPBC409.07c	protein	1	0	1
SPBC4F6.08c	protein	2	0	2
SPBC543.07	protein	1	0	1
SPBC660.10	protein	1	0	1
SPBC725.11c	protein	2	0	2
SPBC9B6.03	protein	1	1	0
SPBP22H7.04	protein	1	0	1
SPCC13B11.01	protein	1	0	1
SPCC1494.08c	protein	2	0	2
SPCC16C4.11	protein	1	0	1
SPCC1753.02c	protein	2	0	2
SPCC4G3.12c	protein	1	0	1
SPCC63.06	protein	1	0	1

### Sheet: benign_growth_condition
benign growth hits per condition
	lincRNA			protein coding
condition	total	resistant	sensitive	total	resistant	sensitive
EMMphlox-Control	11	1	10	52	4	48
YESphlox-Control	5	0	5	30	4	26

### Sheet: benign_viability_genes
Bening growth hits per gene
gene	type	total	less_viable	more_viable
1234	lincRNA	1	1	0
1343	lincRNA	1	1	0
989	lincRNA	1	1	0
SPAC1071.07c	protein	2	2	0
SPAC1610.02c	protein	2	2	0
SPAC17H9.04c	protein	1	1	0
SPAC1805.07c	protein	2	2	0
SPAC227.17c	protein	2	2	0
SPAC23C11.08	protein	1	1	0
SPAC23D3.04c	protein	2	2	0
SPAC27E2.03c	protein	2	2	0
SPAC29A4.20	protein	2	2	0
SPAC3A12.13c	protein	2	2	0
SPAC3H5.10	protein	1	1	0
SPAC637.07	protein	2	2	0
SPAC821.05	protein	2	2	0
SPAC8F11.03	protein	1	0	1
SPBC106.10	protein	2	2	0
SPBC14C8.16c	protein	2	2	0
SPBC17G9.07	protein	2	2	0
SPBC18H10.02	protein	1	1	0
SPBC215.05	protein	1	1	0
SPBC30D10.10c	protein	2	2	0
SPBC30D10.13c	protein	1	1	0
SPBC36.07	protein	2	2	0
SPBC3B8.02	protein	2	2	0
SPBC3H7.03c	protein	2	2	0
SPBC3H7.10	protein	2	2	0
SPBC409.07c	protein	2	2	0
SPBC646.09c	protein	2	2	0
SPCC1259.02c	protein	2	2	0
SPCC13B11.01	protein	2	2	0
SPCC16C4.11	protein	2	2	0
SPCC1753.02c	protein	2	2	0
SPCC188.02	protein	2	2	0
SPCC553.01c	protein	2	2	0

### Sheet: benign_viability_condition
	lincRNA			protein coding
condition	total	less_viable	more_viable	total	less_viable	more_viable
EMMphlox-Control	1	1	0	30	29	1
YESphlox-Control	2	2	0	29	29	0

### Sheet: stress_growth_genes
Conditions growth hits per gene
gene	type	total	resistant	sensitive
1	lincRNA	3	3	0
1122	lincRNA	3	3	0
1130	lincRNA	2	2	0
115	lincRNA	1	1	0
1154	lincRNA	1	1	0
1164	lincRNA	1	1	0
1166	lincRNA	1	1	0
1234	lincRNA	8	7	1
1343	lincRNA	25	23	2
1348	lincRNA	1	0	1
144	lincRNA	1	1	0
145	lincRNA	2	2	0
1460	lincRNA	1	0	1
1519	lincRNA	2	1	1
1530	lincRNA	1	1	0
1670	lincRNA	9	3	6
175	lincRNA	1	0	1
189	lincRNA	26	22	4
236	lincRNA	28	26	2
253	lincRNA	2	1	1
282	lincRNA	6	2	4
31	lincRNA	3	0	3
311	lincRNA	1	0	1
3461	lincRNA	1	0	1
382	lincRNA	2	1	1
383	lincRNA	3	2	1
401	lincRNA	2	1	1
405	lincRNA	1	0	1
412	lincRNA	1	0	1
4302	lincRNA	2	1	1
4320	lincRNA	1	1	0
4472	lincRNA	4	3	1
5036	lincRNA	1	0	1
5040	lincRNA	3	1	2
5041	lincRNA	2	1	1
507	lincRNA	1	0	1
51	lincRNA	1	0	1
5296	lincRNA	1	0	1
59	lincRNA	1	1	0
5916	lincRNA	2	1	1
603	lincRNA	1	0	1
628	lincRNA	2	1	1
6379	lincRNA	1	1	0
6596	lincRNA	1	0	1
738	lincRNA	1	1	0
7506	lincRNA	1	0	1
7507	lincRNA	3	2	1
767	lincRNA	1	0	1
7767	lincRNA	1	0	1
778	lincRNA	2	1	1
781	lincRNA	3	3	0
784	lincRNA	2	1	1
808	lincRNA	2	1	1
87	lincRNA	3	1	2
93	lincRNA	1	0	1
942	lincRNA	2	2	0
965	lincRNA	4	0	4
972	protein	7	2	5
974	lincRNA	1	1	0
989	lincRNA	19	19	0
993	lincRNA	2	2	0
SPAC105.02c	protein	5	3	2
SPAC1071.07c	protein	11	0	11
SPAC1071.09c	protein	8	2	6
SPAC10F6.14c	protein	6	2	4
SPAC11E3.12	protein	1	0	1
SPAC12G12.11c	protein	4	0	4
SPAC13F5.03c	protein	6	0	6
SPAC13F5.04c	protein	6	0	6
SPAC140.01	protein	6	2	4
SPAC1556.02c	protein	12	3	9
SPAC15A10.10	protein	3	2	1
SPAC16.01	protein	16	5	11
SPAC1610.02c	protein	21	1	20
SPAC1687.14c	protein	5	0	5
SPAC1687.15	protein	10	1	9
SPAC16E8.01	protein	17	3	14
SPAC1705.02	protein	4	4	0
SPAC17A2.02c	protein	8	6	2
SPAC17A5.16	protein	16	9	7
SPAC17H9.04c	protein	19	8	11
SPAC1805.07c	protein	18	6	12
SPAC1834.04	protein	10	0	10
SPAC1834.09	protein	5	0	5
SPAC18B11.04	protein	2	0	2
SPAC19B12.07c	protein	5	5	0
SPAC19G12.15c	protein	31	15	16
SPAC1A6.04c	protein	21	4	17
SPAC1B9.02c	protein	7	0	7
SPAC1D4.03c	protein	14	1	13
SPAC1F3.09	protein	7	2	5
SPAC1F8.06	protein	11	0	11
SPAC20G4.05c	protein	8	3	5
SPAC20H4.03c	protein	22	10	12
SPAC21E11.04	protein	2	1	1
SPAC227.17c	protein	22	1	21
SPAC22A12.06c	protein	3	1	2
SPAC22A12.14c	protein	3	0	3
SPAC22E12.14c	protein	22	17	5
SPAC22F3.04	protein	8	3	5
SPAC23A1.06c	protein	2	0	2
SPAC23C11.08	protein	4	0	4
SPAC23C4.09c	protein	9	6	3
SPAC23D3.03c	protein	1	1	0
SPAC23D3.04c	protein	14	1	13
SPAC23G3.05c	protein	2	2	0
SPAC23H4.09	protein	2	2	0
SPAC24H6.04	protein	5	1	4
SPAC25A8.03c	protein	5	2	3
SPAC25B8.08	protein	1	0	1
SPAC26F1.10c	protein	24	11	13
SPAC26F1.12c	protein	2	2	0
SPAC27E2.03c	protein	18	1	17
SPAC29A4.20	protein	21	2	19
SPAC2F3.18c	protein	2	1	1
SPAC32A11.03c	protein	4	2	2
SPAC3A11.02	protein	6	0	6
SPAC3A11.10c	protein	5	5	0
SPAC3A11.11c	protein	1	1	0
SPAC3A12.03c	protein	2	0	2
SPAC3A12.13c	protein	31	2	29
SPAC3G6.05	protein	4	3	1
SPAC3G9.11c	protein	3	2	1
SPAC3H1.03	protein	1	1	0
SPAC3H1.08c	protein	7	1	6
SPAC3H1.11	protein	1	1	0
SPAC3H5.08c	protein	14	9	5
SPAC3H5.09c	protein	4	0	4
SPAC3H5.10	protein	11	5	6
SPAC3H8.03	protein	8	0	8
SPAC4G9.14	protein	6	1	5
SPAC4H3.04c	protein	5	3	2
SPAC4H3.06	protein	3	0	3
SPAC4H3.07c	protein	20	13	7
SPAC521.03	protein	1	1	0
SPAC56F8.02	protein	15	5	10
SPAC57A7.09	protein	1	0	1
SPAC589.07c	protein	2	0	2
SPAC5H10.06c	protein	6	1	5
SPAC637.07	protein	24	2	22
SPAC652.01	protein	1	0	1
SPAC683.02c	protein	7	3	4
SPAC688.03c	protein	6	1	5
SPAC688.13	protein	4	1	3
SPAC694.02	protein	17	13	4
SPAC694.04c	protein	5	4	1
SPAC694.06c	protein	16	5	11
SPAC6F12.02	protein	15	12	3
SPAC6F6.13c	protein	4	3	1
SPAC7D4.05	protein	1	0	1
SPAC806.04c	protein	2	2	0
SPAC806.07	protein	1	1	0
SPAC821.05	protein	27	2	25
SPAC821.07c	protein	10	1	9
SPAC823.09c	protein	3	2	1
SPAC823.16c	protein	3	3	0
SPAC890.03	protein	4	4	0
SPAC8C9.06c	protein	22	5	17
SPAC8C9.16c	protein	1	0	1
SPAC8F11.03	protein	1	0	1
SPACUNK4.16c	protein	8	6	2
SPACUNK4.17	protein	3	2	1
SPAP14E8.05c	protein	4	0	4
SPAP27G11.12	protein	8	2	6
SPAPB1A11.02	protein	6	5	1
SPAPB1E7.11c	protein	6	2	4
SPAPB24D3.08c	protein	1	0	1
SPAPB2B4.07	protein	4	2	2
SPBC106.10	protein	25	0	25
SPBC1105.05	protein	7	0	7
SPBC1105.14	protein	8	2	6
SPBC119.03	protein	1	1	0
SPBC119.16c	protein	1	1	0
SPBC1198.07c	protein	1	1	0
SPBC1198.11c	protein	21	8	13
SPBC1198.14c	protein	3	1	2
SPBC11B10.10c	protein	17	5	12
SPBC14C8.15	protein	1	1	0
SPBC14C8.16c	protein	23	1	22
SPBC14F5.10c	protein	3	1	2
SPBC1539.02	protein	1	1	0
SPBC15C4.06c	protein	1	1	0
SPBC15D4.05	protein	3	1	2
SPBC16A3.02c	protein	4	2	2
SPBC16A3.08c	protein	24	12	12
SPBC16C6.01c	protein	7	4	3
SPBC16D10.08c	protein	12	9	3
SPBC16E9.13	protein	6	3	3
SPBC16E9.16c	protein	1	0	1
SPBC16H5.13	protein	6	4	2
SPBC16H5.14c	protein	5	3	2
SPBC1709.09	protein	21	8	13
SPBC17G9.07	protein	21	10	11
SPBC17G9.09	protein	2	2	0
SPBC1861.02	protein	5	2	3
SPBC18A7.01	protein	1	1	0
SPBC18E5.10	protein	4	0	4
SPBC18H10.02	protein	14	0	14
SPBC18H10.04c	protein	19	9	10
SPBC18H10.05	protein	2	1	1
SPBC19C7.01	protein	3	3	0
SPBC1D7.03	protein	27	4	23
SPBC20F10.02c	protein	1	0	1
SPBC20F10.03	protein	1	0	1
SPBC21.03c	protein	13	4	9
SPBC215.05	protein	24	7	17
SPBC215.06c	protein	3	3	0
SPBC21C3.03	protein	12	2	10
SPBC21C3.08c	protein	1	1	0
SPBC21C3.14c	protein	2	1	1
SPBC21C3.18	protein	1	0	1
SPBC25B2.04c	protein	23	9	14
SPBC25H2.14	protein	2	1	1
SPBC28F2.03	protein	12	5	7
SPBC2D10.03c	protein	3	3	0
SPBC2D10.05	protein	3	0	3
SPBC2G2.06c	protein	5	2	3
SPBC30D10.10c	protein	27	1	26
SPBC30D10.13c	protein	8	5	3
SPBC31E1.01c	protein	4	4	0
SPBC32F12.03c	protein	4	2	2
SPBC32H8.03	protein	6	3	3
SPBC36.07	protein	16	1	15
SPBC365.12c	protein	3	0	3
SPBC365.20c	protein	2	1	1
SPBC3B8.02	protein	24	3	21
SPBC3B8.08	protein	2	0	2
SPBC3E7.07c	protein	1	1	0
SPBC3H7.03c	protein	28	0	28
SPBC3H7.10	protein	26	1	25
SPBC409.07c	protein	23	3	20
SPBC428.08c	protein	3	0	3
SPBC428.15	protein	2	1	1
SPBC4F6.08c	protein	28	17	11
SPBC543.07	protein	20	7	13
SPBC646.09c	protein	21	3	18
SPBC649.04	protein	4	1	3
SPBC660.10	protein	19	10	9
SPBC685.04c	protein	4	3	1
SPBC691.03c	protein	2	0	2
SPBC725.11c	protein	17	17	0
SPBC776.01	protein	2	2	0
SPBC947.05c	protein	2	0	2
SPBC947.09	protein	3	1	2
SPBC9B6.03	protein	8	4	4
SPBP35G2.11c	protein	4	0	4
SPBP8B7.27	protein	3	1	2
SPBP8B7.31	protein	6	6	0
SPBPB21E7.04c	protein	4	1	3
SPCC1020.08	protein	2	2	0
SPCC1235.03	protein	3	2	1
SPCC1259.02c	protein	19	4	15
SPCC126.12	protein	6	0	6
SPCC1393.13	protein	9	8	1
SPCC13B11.01	protein	20	1	19
SPCC1494.08c	protein	17	9	8
SPCC162.12	protein	1	1	0
SPCC1620.03	protein	5	2	3
SPCC16A11.08	protein	2	0	2
SPCC16C4.11	protein	16	2	14
SPCC1753.02c	protein	20	1	19
SPCC188.02	protein	23	4	19
SPCC18B5.03	protein	2	2	0
SPCC24B10.18	protein	6	6	0
SPCC320.03	protein	12	7	5
SPCC320.07c	protein	5	3	2
SPCC338.04	protein	11	5	6
SPCC4B3.03c	protein	3	0	3
SPCC4B3.12	protein	9	4	5
SPCC4G3.09c	protein	6	3	3
SPCC4G3.17	protein	6	4	2
SPCC553.01c	protein	21	0	21
SPCC5E4.10c	protein	6	0	6
SPCC613.03	protein	6	1	5
SPCC622.11	protein	2	0	2
SPCC63.03	protein	4	2	2
SPCC63.06	protein	24	24	0
SPCC663.06c	protein	1	0	1
SPCC736.13	protein	1	0	1
SPCC794.03	protein	8	7	1
SPCC962.05	protein	1	1	0
SPCC965.12	protein	12	10	2
SPCP31B10.02	protein	4	4	0

### Sheet: stress_growth_conditio
	lincRNA			protein coding
condition	total	resistant	sensitive	total	resistant	sensitive
EMM-3AT4	1	1	0	15	7	8
EMM-3AT6	4	3	1	17	11	6
EMM-Bleo200	3	2	1	37	9	28
EMM-Canav60	1	1	0	14	8	6
EMM-Cys	0	0	0	12	7	5
EMM-Met	1	1	0	1	1	0
EMMphlox-Act0.1	0	0	0	1	0	1
EMMphlox-Act1	4	4	0	0	0	0
EMMphlox-Act2	2	1	1	0	0	0
EMMphlox-Cana75	4	3	1	16	4	12
EMMphlox-EtOH0.1	0	0	0	1	0	1
YES-Bleo200	0	0	0	13	2	11
YES-Bleo600	1	1	0	19	7	12
YES-Bortezomib100	0	0	0	39	17	22
YES-Bortezomib200	0	0	0	40	16	24
YES-Bref60	18	8	10	26	15	11
YES-Calco10KCl0.5	3	3	0	50	17	33
YES-Calco2	1	0	1	5	3	2
YES-Calco4KCl0.5	0	0	0	10	3	7
YES-Cana120	1	1	0	3	3	0
YES-Cana60	2	1	1	6	2	4
YES-CoCl0.25	1	1	0	15	10	5
YES-CoCl5	2	2	0	16	11	5
YES-Cycloh100	0	0	0	1	0	1
YES-Cycloh200	0	0	0	1	0	1
YES-Cycloh600	0	0	0	2	1	1
YES-Dhcumarin100	1	0	1	2	2	0
YES-Dhcumarin200	2	0	2	3	2	1
YES-Dhcumarin50	0	0	0	4	0	4
YES-EDTA0.1	0	0	0	9	2	7
YES-EDTA0.3	0	0	0	8	6	2
YES-EDTA0.6	0	0	0	37	12	25
YES-EtOH5	1	1	0	30	4	26
YES-Forma2	2	2	0	55	18	37
YES-Forma3	2	2	0	15	6	9
YES-HU30	2	2	0	23	7	16
YES-HU45	2	2	0	10	3	7
YES-KCl0.5SDS0.01	3	2	1	13	3	10
YES-KCl1SDS0.01	6	5	1	25	7	18
YES-Ovana6	0	0	0	4	4	0
YES-SDS0.02	6	6	0	23	10	13
YES-TBH15	0	0	0	1	0	1
YES-UV10m	0	0	0	3	0	3
YES-UV2000	0	0	0	1	0	1
YES-UV20m	0	0	0	30	7	23
YES-UV3000	1	1	0	2	2	0
YES-UV4000	1	1	0	2	2	0
YES-UV5m	0	0	0	3	0	3
YES-UV6000	0	0	0	2	0	2
YES-UV9000	0	0	0	5	2	3
YES-VPA5	3	3	0	56	18	38
YESphlox-Act1	0	0	0	2	1	1
YESphlox-Act2	0	0	0	1	0	1
YESphlox-Aged7	0	0	0	6	2	4
YESphlox-Benza12	0	0	0	9	2	7
YESphlox-Benza4	0	0	0	2	1	1
YESphlox-Benza8	0	0	0	2	0	2
YESphlox-Bort500	3	3	0	47	18	29
YESphlox-CdCl1	1	1	0	10	2	8
YESphlox-Diamide2	0	0	0	5	1	4
YESphlox-Diamide3	1	1	0	6	2	4
YESphlox-Diamide3.5	3	2	1	61	16	45
Yesphlox-DMSO	0	0	0	5	4	1
YESphlox-EDTA4	0	0	0	3	1	2
YESphlox-EGTA1	0	0	0	6	1	5
YESphlox-EGTA10	4	2	2	4	2	2
YESphlox-EGTA15	0	0	0	3	1	2
YESphlox-EGTA5	1	0	1	5	3	2
YESphlox-EtOH0.1	0	0	0	2	0	2
YESphlox-Forma2.5	2	1	1	41	12	29
Yesphlox-Gal2	10	0	10	1	0	1
YESphlox-Gluc0.1Aged7	0	0	0	42	17	25
YESphlox-Gluc0.1stationary7	3	3	0	0	0	0
YESphlox-Gluc0.5Aged7	0	0	0	51	20	31
YESphlox-Gluc0.5stationary7	3	3	0	0	0	0
YESphlox-Gluc1Aged7	0	0	0	25	11	14
YESphlox-Gluc1stationary7	2	2	0	0	0	0
YESphlox-Glycerol2MMS0.0075	9	7	2	88	17	71
YESphlox-Glycerol3	0	0	0	2	1	1
YESphlox-Glycerol3MMS0.005	5	3	2	43	6	37
YESphlox-HP10	2	2	0	20	4	16
YESphlox-HP15	0	0	0	7	1	6
YESphlox-HP2	1	1	0	4	0	4
YESphlox-HP4	3	2	1	7	1	6
YESphlox-HP6	12	10	2	16	1	15
YESphlox-HP8	0	0	0	13	4	9
YESphlox-HU8	3	1	2	48	11	37
YESphlox-HU8MMS0.075	2	2	0	9	5	4
YESphlox-KCl0.5	0	0	0	21	4	17
YESphlox-KCl0.5SDS0.004	1	1	0	33	9	24
YESphlox-KCl1	2	2	0	5	3	2
YESphlox-LiCl4	0	0	0	4	2	2
YESphlox-LiCl6	1	1	0	2	1	1
YESphlox-MMS0.005	4	2	2	55	8	47
YESphlox-MMS0.075	13	9	4	140	40	100
YESphlox-NaCl150	0	0	0	10	7	3
YESphlox-NaCl150MMS0.005	3	2	1	36	6	30
YESphlox-Ovana0.5	0	0	0	19	2	17
YESphlox-Ovana1	3	2	1	39	19	20
YESphlox-Ovana4	1	0	1	8	5	3
YESphlox-Phloxine2	0	0	0	5	5	0
YESphlox-Phloxine2HP10	4	4	0	6	1	5
YESphlox-Phloxine2HP15	1	1	0	3	2	1
Yesphlox-Rapa1	1	0	1	0	0	0
YESphlox-SDS0.004	0	0	0	3	1	2
Yesphlox-Sorb1.2	0	0	0	2	1	1
YESphlox-TBH1	2	2	0	14	3	11
YESphlox-TBH1.5	0	0	0	12	1	11
YESphlox-TeaTree1	0	0	0	5	3	2
YESphlox-TeaTree10	0	0	0	5	3	2
YESphlox-TeaTree100	0	0	0	1	0	1
YESphlox-Temp25	0	0	0	2	2	0
YESphlox-Temp25Gluc0.1	4	4	0	40	16	24
YESphlox-Temp25Gluc0.5	4	4	0	26	14	12
YESphlox-Temp25Gluc1	3	1	2	11	7	4
YESphlox-Temp25Gluc3	0	0	0	2	2	0
YESphlox-TSA1000	0	0	0	12	4	8
YESphlox-TSA500	0	0	0	3	1	2
YESphlox-Tuni20	1	1	0	6	4	2
YESphlox-Tuni40	2	1	1	3	3	0
YESphlox-Tuni60	1	1	0	2	1	1
YESphlox-Tuni80	0	0	0	15	13	2
YESphlox-VPA10	3	2	1	22	9	13
YESphlox-VPA8	4	2	2	16	8	8
YESphlox-Xylose2	2	2	0	14	2	12

### Sheet: stress_viability_genes
Conditions viability hits per gene
gene	type	total	more_viable	less_viable
1	lincRNA	5	3	2
1119	lincRNA	1	0	1
1122	lincRNA	1	1	0
1234	lincRNA	1	1	0
1343	lincRNA	24	24	0
144	lincRNA	2	2	0
1460	lincRNA	1	1	0
1519	lincRNA	4	3	1
175	lincRNA	1	1	0
189	lincRNA	12	10	2
282	lincRNA	1	0	1
31	lincRNA	1	0	1
311	lincRNA	1	1	0
318	lincRNA	1	1	0
383	lincRNA	1	1	0
405	lincRNA	1	1	0
426	lincRNA	1	0	1
463	lincRNA	1	1	0
5296	lincRNA	1	1	0
603	lincRNA	1	1	0
900	lincRNA	1	0	1
965	lincRNA	2	0	2
989	lincRNA	31	31	0
993	lincRNA	1	1	0
996	lincRNA	1	1	0
SPAC105.02c	protein	5	1	4
SPAC1071.07c	protein	39	38	1
SPAC1071.09c	protein	7	0	7
SPAC11E3.12	protein	4	4	0
SPAC13F5.03c	protein	1	0	1
SPAC13F5.04c	protein	1	0	1
SPAC140.01	protein	9	4	5
SPAC1556.02c	protein	4	3	1
SPAC16.01	protein	4	4	0
SPAC1610.02c	protein	41	39	2
SPAC1687.15	protein	5	1	4
SPAC16E8.01	protein	35	32	3
SPAC1705.02	protein	4	1	3
SPAC17A2.02c	protein	11	9	2
SPAC17A5.16	protein	11	7	4
SPAC17H9.04c	protein	30	29	1
SPAC1805.07c	protein	31	31	0
SPAC1834.04	protein	4	4	0
SPAC1834.09	protein	3	0	3
SPAC18B11.04	protein	2	2	0
SPAC19B12.07c	protein	4	1	3
SPAC19G12.15c	protein	20	19	1
SPAC1A6.04c	protein	4	4	0
SPAC1B9.02c	protein	4	0	4
SPAC1D4.03c	protein	10	1	9
SPAC1F3.09	protein	2	0	2
SPAC1F8.06	protein	6	2	4
SPAC20G4.05c	protein	2	1	1
SPAC20H4.03c	protein	10	7	3
SPAC21E11.04	protein	1	0	1
SPAC227.17c	protein	43	40	3
SPAC22A12.06c	protein	2	1	1
SPAC22E12.14c	protein	6	3	3
SPAC23C11.08	protein	1	0	1
SPAC23C4.09c	protein	4	1	3
SPAC23D3.03c	protein	6	1	5
SPAC23D3.04c	protein	38	37	1
SPAC23G3.05c	protein	4	1	3
SPAC24H6.04	protein	1	0	1
SPAC25B8.08	protein	1	1	0
SPAC26F1.10c	protein	11	8	3
SPAC27E2.03c	protein	38	37	1
SPAC29A4.20	protein	41	39	2
SPAC2F3.18c	protein	5	2	3
SPAC32A11.03c	protein	7	4	3
SPAC3A11.10c	protein	12	0	12
SPAC3A12.13c	protein	41	38	3
SPAC3G6.03c	protein	1	1	0
SPAC3G6.05	protein	2	0	2
SPAC3G9.11c	protein	1	1	0
SPAC3H1.03	protein	1	1	0
SPAC3H1.08c	protein	1	0	1
SPAC3H1.11	protein	1	1	0
SPAC3H5.08c	protein	18	15	3
SPAC3H5.10	protein	32	32	0
SPAC4G9.14	protein	1	0	1
SPAC4H3.07c	protein	8	7	1
SPAC521.03	protein	1	1	0
SPAC56F8.02	protein	7	0	7
SPAC589.07c	protein	4	3	1
SPAC637.07	protein	39	37	2
SPAC652.01	protein	3	3	0
SPAC688.03c	protein	1	0	1
SPAC688.13	protein	1	1	0
SPAC694.02	protein	6	4	2
SPAC694.04c	protein	1	1	0
SPAC694.06c	protein	20	17	3
SPAC6F12.02	protein	6	4	2
SPAC6G10.10c	protein	1	1	0
SPAC806.07	protein	4	0	4
SPAC821.05	protein	38	37	1
SPAC821.07c	protein	3	1	2
SPAC823.09c	protein	1	0	1
SPAC823.16c	protein	3	2	1
SPAC890.03	protein	4	1	3
SPAC8C9.06c	protein	13	13	0
SPAC8F11.03	protein	1	1	0
SPACUNK4.16c	protein	4	2	2
SPACUNK4.17	protein	1	0	1
SPAP27G11.12	protein	10	1	9
SPAPB1E7.11c	protein	4	0	4
SPAPB2B4.07	protein	2	0	2
SPBC106.10	protein	39	38	1
SPBC1105.05	protein	2	0	2
SPBC1105.14	protein	15	13	2
SPBC1198.07c	protein	5	2	3
SPBC1198.11c	protein	23	22	1
SPBC1198.14c	protein	2	1	1
SPBC11B10.10c	protein	28	25	3
SPBC14C8.15	protein	1	1	0
SPBC14C8.16c	protein	41	38	3
SPBC14F5.10c	protein	4	1	3
SPBC15D4.05	protein	2	0	2
SPBC16A3.08c	protein	4	2	2
SPBC16C6.01c	protein	5	4	1
SPBC16D10.08c	protein	6	4	2
SPBC16E9.13	protein	6	2	4
SPBC16H5.13	protein	10	2	8
SPBC16H5.14c	protein	1	0	1
SPBC1709.09	protein	3	1	2
SPBC1778.07	protein	1	1	0
SPBC17G9.07	protein	31	31	0
SPBC17G9.09	protein	2	0	2
SPBC1861.02	protein	13	10	3
SPBC18E5.10	protein	29	29	0
SPBC18H10.02	protein	21	19	2
SPBC18H10.04c	protein	17	15	2
SPBC18H10.05	protein	2	1	1
SPBC19C7.01	protein	1	1	0
SPBC1D7.03	protein	15	12	3
SPBC20F10.03	protein	2	0	2
SPBC21.03c	protein	3	3	0
SPBC215.05	protein	33	32	1
SPBC21C3.03	protein	5	4	1
SPBC21C3.08c	protein	1	0	1
SPBC21C3.14c	protein	3	2	1
SPBC25B2.04c	protein	5	3	2
SPBC28F2.03	protein	4	4	0
SPBC2D10.05	protein	1	0	1
SPBC2G2.06c	protein	3	0	3
SPBC30D10.10c	protein	42	41	1
SPBC30D10.13c	protein	2	1	1
SPBC31E1.01c	protein	7	2	5
SPBC32F12.03c	protein	2	1	1
SPBC32H8.03	protein	3	0	3
SPBC36.07	protein	42	40	2
SPBC365.20c	protein	1	1	0
SPBC3B8.02	protein	40	38	2
SPBC3B8.08	protein	2	0	2
SPBC3E7.07c	protein	2	0	2
SPBC3H7.03c	protein	39	38	1
SPBC3H7.10	protein	44	42	2
SPBC409.07c	protein	41	39	2
SPBC428.08c	protein	1	0	1
SPBC4F6.08c	protein	4	2	2
SPBC543.07	protein	17	15	2
SPBC646.09c	protein	39	37	2
SPBC646.13	protein	3	1	2
SPBC649.04	protein	2	0	2
SPBC660.10	protein	2	1	1
SPBC685.04c	protein	2	0	2
SPBC691.03c	protein	3	0	3
SPBC725.11c	protein	2	2	0
SPBC947.05c	protein	3	3	0
SPBC9B6.03	protein	5	2	3
SPBP8B7.31	protein	9	0	9
SPCC1020.08	protein	2	1	1
SPCC1259.02c	protein	40	38	2
SPCC126.12	protein	1	0	1
SPCC1393.13	protein	5	4	1
SPCC13B11.01	protein	39	37	2
SPCC1494.08c	protein	10	7	3
SPCC162.12	protein	1	1	0
SPCC16A11.08	protein	3	0	3
SPCC16C4.11	protein	39	37	2
SPCC1753.02c	protein	37	36	1
SPCC188.02	protein	40	37	3
SPCC18B5.03	protein	2	1	1
SPCC24B10.18	protein	2	0	2
SPCC320.03	protein	5	4	1
SPCC338.04	protein	2	0	2
SPCC4B3.12	protein	10	0	10
SPCC4G3.09c	protein	3	3	0
SPCC4G3.12c	protein	5	5	0
SPCC4G3.17	protein	1	0	1
SPCC553.01c	protein	42	41	1
SPCC5E4.10c	protein	3	0	3
SPCC613.03	protein	4	2	2
SPCC63.03	protein	4	4	0
SPCC63.06	protein	4	3	1
SPCC736.13	protein	2	0	2
SPCC965.12	protein	1	0	1

### Sheet: stress_viability_condi
	lincRNA			protein coding
condition	total	more_viable	less_viable	total	more_viable	less_viable
EMMphlox-Act1	NA	NA	NA	1	0	1
EMMphlox-Cana75	5	5	0	54	7	47
YESphlox-Act0.1	2	2	0	43	39	4
YESphlox-Act1	2	2	0	39	37	2
YESphlox-Act2	2	2	0	40	36	4
YESphlox-Benza8	NA	NA	NA	19	1	18
Yesphlox-Caffeine10	3	3	0	40	35	5
YESphlox-Diamide2	NA	NA	NA	9	4	5
YESphlox-Diamide3	NA	NA	NA	23	11	12
YESphlox-Diamide3.5	2	2	0	52	39	13
Yesphlox-DMSO	2	2	0	39	35	4
YESphlox-EDTA4	3	1	2	26	26	0
YESphlox-EGTA10	1	0	1	38	35	3
YESphlox-EGTA15	NA	NA	NA	35	33	2
YESphlox-EtOH0.1	2	2	0	39	36	3
YESphlox-EtOH10	3	3	0	63	51	12
YESphlox-Forma2.5	3	3	0	56	49	7
Yesphlox-Gal2	1	1	0	36	34	2
YESphlox-Glycerol2	NA	NA	NA	7	2	5
YESphlox-Glycerol2MMS0.0075	2	2	0	44	44	0
YESphlox-Glycerol3	NA	NA	NA	4	1	3
YESphlox-Glycerol3MMS0.005	3	2	1	24	17	7
YESphlox-HP10	2	2	0	37	34	3
YESphlox-HP2	1	1	0	NA	NA	NA
YESphlox-HP4	NA	NA	NA	3	0	3
YESphlox-HP6	1	1	0	2	0	2
YESphlox-HP8	1	1	0	30	28	2
YESphlox-HU8	1	0	1	NA	NA	NA
YESphlox-HU8MMS0.075	1	1	0	35	35	0
YESphlox-KCl0.5	6	5	1	68	48	20
YESphlox-KCl0.5SDS0.004	2	2	0	50	43	7
YESphlox-KCl1	2	2	0	38	35	3
YESphlox-LiCl4	NA	NA	NA	5	3	2
YESphlox-LiCl6	2	2	0	29	27	2
YESphlox-MMS0.005	6	2	4	44	34	10
YESphlox-MMS0.075	2	2	0	52	46	6
YESphlox-NaCl150	1	1	0	28	26	2
YESphlox-NaCl150MMS0.005	3	3	0	8	8	0
YESphlox-Ovana0.5	NA	NA	NA	19	14	5
YESphlox-Ovana1	NA	NA	NA	57	46	11
YESphlox-Phloxine2HP10	1	1	0	33	28	5
Yesphlox-Rapa1	2	2	0	40	35	5
Yesphlox-Rapa100	2	2	0	35	34	1
YESphlox-SDS0.004	1	1	0	7	3	4
Yesphlox-Sorb1.2	1	1	0	51	39	12
YESphlox-TBH1	NA	NA	NA	23	16	7
YESphlox-TBH1.5	2	2	0	62	53	9
YESphlox-TeaTree100	1	1	0	NA	NA	NA
YESphlox-Temp25	NA	NA	NA	27	27	0
YESphlox-Temp25Gluc0.1	1	1	0	49	35	14
YESphlox-Temp25Gluc0.5	1	1	0	49	38	11
YESphlox-Temp25Gluc1	3	2	1	43	37	6
Yesphlox-Torin5	3	3	0	32	31	1
YESphlox-TSA1000	1	1	0	3	3	0
YESphlox-TSA500	NA	NA	NA	3	2	1
YESphlox-Tuni20	1	1	0	29	26	3
YESphlox-Tuni40	1	1	0	27	24	3
YESphlox-VPA10	3	3	0	51	41	10
YESphlox-VPA8	4	3	1	60	52	8
YESphlox-Xylose2	3	3	0	14	12	2
